# EpiATLAS – a reference for human epigenomic research

**DOI:** 10.64898/2026.06.22.729579

**Authors:** International Human Epigenome Consortium, Quirin Manz, Misha Bilenky, Dennis Hecker, Nihit Aggarwal, Juliana E Arcila-Galvis, Shamim Ashrafiyan, Nina Baumgarten, Fatemeh Behjati Ardakani, Paulo R Branco Lins, Charles E Breeze, David Brownlee, David Bujold, Alec R Chapman, Savio Ho-Chit Chow, Tevfik Umut Dincer, Charles Dupras, Gabriella Frosi, Jingyuan Fu, Deborah Gérard, Axel Hauduc, Jeffrey Hyacinthe, Artur Jaroszewicz, Runjia Li, Riley J Mangan, Aneta Mikulasova, Ismail Moghul, Maria Needhamsen, Nicole Palmour, Maria Pires Pacheco, Jacob Quon, Joanny Raby, Alex Reynolds, Laura Rumpf, Abdulrahman Salhab, Christina Huan Shi, Lasse Sinkkonen, Yosuke Tanigawa, R Matthew Tanner, Ha Vu, Frédérique White, Jacqueline T M Aw, Shirin Badii, Reanne Bowlby, Merrill Boyle, Carl Brown, Damini Chand, Marc Calingo, Qi Cao, Annaick Carles, Maxime Caron, Marcus Carreira, Alfred Sze Lok Cheng, Clooney Cheuk Yin Cheng, Dean Cheng, Young Cheng, Ming Fung Cheung, Gina Choe, Eric Chuah, Rola Dali, Athena Deng, Sitanshu Gakkhar, Marta Gut, An He, Simon Charles Heath, Vincy Ho, Angelica Grace Intan, Caryn Y Ito, Qinghong Jiang, Joost L Kluiver, Joon Lee, Seohyun Lee, Ziuwin Leung, Irene Li, Alireza Lorzadeh, Dan McKerricher, Neha Mishra, Karen Mungall, Luis Augusto Eijy Nagai, Mzwanele Ngubo, Diana Palmquist, Johnson Pang, Victoria Park, Patrick Plettner, Akshita Puri, Adriana Redensek, Zohreh Sharafian, Marie-Michelle Simon, Jonathan Steif, Edmund Su, Sabrina Ka Man Tam, Sindy Sing Ting Tam, Anke Van den Berg, Rachel Wong, Tina Wong, Jenny Ka Hei Wu, Alice Zhu, Tony Kwan, Michelle Moksa, Sinead T Aherne, Sam Aparicio, Takahiro Arima, Ho Ryun Chung, Joseph F Costello, Connie J Eaves, Susan J Fisher, Ivo Glynne Gut, Peter W Harrison, Bernhard Horsthemke, Garth R Ilsley, Maja Jagodic, Aly Karsan, Pascal M Lavoie, Danny Leung, Maxwell W Libbrecht, Thomas Manke, Marco A Marra, Wouter Meuleman, Fabian Müller, Ryuichiro Nakato, Hiroaki Okae, Daniel Rico, Philip Rosenstiel, Hiroyuki Sasaki, Thomas Sauter, Stefan Schreiber, David W Scott, William L Stanford, Christian Steidl, Hendrik G Stunnenberg, Mikita Suyama, Florian Tran, Toshikazu Ushijima, Andrew P Weng, Sam M Wiseman, Angela Ruohao Wu, Kevin Y Yip, Stephen Yip, Stephan Beck, Guillaume Bourque, Jason Ernst, Pierre-Étienne Jacques, Yann Joly, Manolis Kellis, Markus List, Theodore J Perkins, Marcel H Schulz, Jörn Walter, Martin Hirst

## Abstract

The sequence of the human genome provides a foundation for understanding cellular processes in health and disease^1^. The organisation of this primary genetic information into cell-specific structure and function is critical to understanding the cell type-specific interpretation and execution of the genome. Epigenetic processes are essential for packaging and higher-level functional organisation of the genome, and changes therein are increasingly recognised as contributors to human disease. Building on primary data generated by multinational consortia, the International Human Epigenome Consortium^2^ (IHEC) has uniformly processed a collection of more than 2000 comprehensive human reference epigenomes, collectively referred to as EpiATLAS. This effort involved the development of standardised molecular and bioinformatics protocols, metadata models, and analytical tools to manage, integrate, display, and share vast amounts of epigenomic data. This includes the creation of a publicly available Epigenome Reference Registry, which provides a system for accessing protected human subject datasets and facilitates open searching of de-identified samples and experimental data. The integrated EpiATLAS ecosystem and its comprehensive human reference epigenome maps provide an unprecedented resource for the biosciences, expanding the annotated epigenomic landscape while uncovering previously unappreciated relationships among regulatory layers and revealing how epigenetic inputs underpin fundamental cellular functions and disease associations.
