## Supplementary Material Details for "EpiATLAS – a reference for human epigenomic research"

### Sheet: Tables
Supplementary Table	Description
01	Breakdown by consortium of final datasets included in the EpiATLAS
02	Description of the ChromGene annotations
03	Metadata analysis for IHEC histone mark-based chromatin states
04	EpiATLAS biospecimens used for RNA-Seq analyses for single-cell comparison.
05	EpiATLAS biospecimens used for H3K27ac analyses for single-cell comparison.
06	Fig7_SupplTable: Detailed table of identified 121 unique metabolic genes with cell type-specific active chromatin state, listing Ensembl ID, Entrez ID, gene symbol, functional category and cell type/tissue with unique active chromatin state.
07	Clusters corresponding to kidney, cardiometabolic and brain subregions showed enrichments consistent with known disease aetiologies
08	Input mapping file for ChIP-Seq experiments.
09	Excluded ChIP-Seq experiments
10	Agreement between observed and imputed data
11	Putative cis-regulatory elements based on the universal ChromHMM-annotation (uCREs)
12	EpiRR ids of used references.
13	Subset of the extended Metadata table v.2.0 with two additional columns: Validation which is either CRISPRi or GTEx, and MatchedTissue which is the tissue type to which a sample was matched

### Sheet: Data
Supplementary Data	Description
01	README PDF describing the data processing.
