## Supplementary Table 01 for "EpiATLAS – a reference for human epigenomic research"

### Sheet: Sheet1
IHEC Consortium	Summary (Epigenomes)			Summary (Analyses)					Breakdown of #staged, #processed and #posted by assays
	# EpiRR	# Human References	# Human Complete References	# Analysis Objects	# Staged	# Processed	#Posted	#Failed	# Staged RNA-seq	# Staged Bisulfite-seq	# Staged ChIP-seq	# Processed RNA-seq	# Processed Bisulfite-seq	# Processed ChIP-seq	# Posted RNA-seq	# Posted Bisulfite-seq	# Posted ChIP-seq
BLUEPRINT	1249	1249	112	3829	3430	3430	3410	407	868	228	2334	868	228	2334	868	225	2317
NIH Roadmap Epigenomics	147	147	27	826	518	499	752	62	61	55	402	61	55	383	61	55	636
DEEP	157	60	34	370	364	346	340	28	93	37	234	86	37	223	86	37	217
AMED-CREST	278	258	20	548	310	299	235	253	44	46	220	33	46	220	33	46	156
ENCODE	210	118	18	784	726	726	697	58	99	27	600	99	27	600	99	27	571
Korea Epigenome Project (KNIH)	37	37	0	74	61	51	50	24	24	37	0	14	37	0	13	37	0
CEEHRC (CEMT up to CEMT_212)	125	125	107	1035	1028	1028	1025	7	128	123	777	128	123	777	128	123	774
CEEHRC (McGill)	343	338	32	898	891	824	807	80	333	94	464	333	94	397	333	94	380
GIS	291	291	0	291	288	287	282	4	0	0	288	0	0	287	0	0	282
EpiHK	1	1	1	8	8	8	8	0	1	1	6	1	1	6	1	1	6
Total	2897	2691	346	8663	7624	7498	7606	923	1651	648	5325	1623	648	5227	1555	645	5339
