## Supplementary Table 02 for "EpiATLAS – a reference for human epigenomic research"

### Sheet: Sheet1
mnemonic	Mixture component description
strong_trans_enh	Strongly transcribed genes with enhancer marks H3K4me1 and H3K27ac, highest expressed
trans	Transcribed genes, highly expressed. Lower levels of H3K36me3 and H3K4me1 than strong_trans_enh
trans_k36me3	Transcribed genes, moderately expressed, marked with H3K36me3. Relatively low levels of enhancer marks
trans_enh	Transcribed genes, moderately expressed, marked with enhancer marks H3K4me1 and to a lesser extent H3K27ac. Relatively low levels of H3K36me3
trans_wk	Transcribed genes, lowly expressed, marked with enhancer mark H3K27ac and to a lower extent, H3K4me3. Relatively low levels of H3K36me3
ZNF	Zinc Finger-related genes, with a state marked by H3K36me3 and H3K9me3
poised	lowly-expressed genes with high levels of H3K4me1, but low levels of H3K36me3
PC_repr_wk	lowly expressed genes with high levels of H3K4me1, weakly marked with polycomb repressive mark H3K27me3
bivalent	lowly expressed genes, marked with high level of repressive mark H3K27me3, and moderate levels of H3K4me1 and H3K4me3
quiescent	lowly expressed genes, lack of significant histone marks
het	generally unexpressed genes associated with heterochromatin
PC_repr:	generally unexpressed genes, marked with polycomb repressive mark H3K27me3
