## Supplementary Table 06 for "EpiATLAS – a reference for human epigenomic research"

### Sheet: Sheet1
Ensembl ID	Entrez ID	Gene symbol	Category	Cell type/tissue with unique active chromatin state
ENSG00000111962	10090	UST		endoderm_derived_structure
ENSG00000112337	10246	SLC17A2	transport reaction	hepatocyte
ENSG00000149124	10249	GLYAT		hepatocyte
ENSG00000134538	10599	SLCO1B1	transport reaction	hepatocyte
ENSG00000213759	10720	UGT2B11		hepatocyte
ENSG00000198610	1109	AKR1C4		hepatocyte
ENSG00000133063	1118	CHIT1		epithelium
ENSG00000149742	114571	SLC22A9	transport reaction	hepatocyte
ENSG00000147606	115111	SLC26A7	transport reaction	endoderm_derived_structure
ENSG00000158865	115584	SLC5A11	transport reaction	brain
ENSG00000104879	1158	CKM		muscle_organ
ENSG00000112053	116369	SLC26A8	transport reaction	neutrophil
ENSG00000112394	117247	SLC16A10	transport reaction	muscle_organ
ENSG00000137392	1208	CLPS		stem_cell_derived_cell_line
ENSG00000092009	1215	CMA1		hepatocyte
ENSG00000140090	123041	SLC24A4	transport reaction	monocyte
ENSG00000183747	123876	ACSM2A		hepatocyte
ENSG00000171954	126410	CYP4F22	CYP enzymes	hepatocyte
ENSG00000198099	127	ADH4		hepatocyte
ENSG00000153086	130013	ACMSD		hepatocyte
ENSG00000159650	131669	UROC1		hepatocyte
ENSG00000172497	134526	ACOT12		hepatocyte
ENSG00000112309	135152	B3GAT2		brain
ENSG00000167889	146664	MGAT5B		cancer_cell_line
ENSG00000186335	153201	SLC36A2	transport reaction	muscle_organ
ENSG00000140505	1544	CYP1A2	CYP enzymes	hepatocyte
ENSG00000197408	1555	CYP2B6	CYP enzymes	hepatocyte
ENSG00000165841	1557	CYP2C19	CYP enzymes	hepatocyte
ENSG00000138115	1558	CYP2C8	CYP enzymes	hepatocyte
ENSG00000138109	1559	CYP2C9	CYP enzymes	hepatocyte
ENSG00000130649	1571	CYP2E1	CYP enzymes	hepatocyte
ENSG00000197446	1572	CYP2F1	CYP enzymes	T_cell
ENSG00000187048	1579	CYP4A11	CYP enzymes	hepatocyte
ENSG00000167910	1581	CYP7A1	CYP enzymes	hepatocyte
ENSG00000165591	158584	FAAH2		hepatocyte
ENSG00000256870	160728	SLC5A8	transport reaction	endoderm_derived_structure
ENSG00000173868	162466	PHOSPHO1		natural_killer_cell
ENSG00000125246	171425	CLYBL		hepatocyte
ENSG00000172482	189	AGXT		hepatocyte
ENSG00000159398	221223	CES5A		hepatocyte
ENSG00000157064	23057	NMNAT2		extraembryonic_cell
ENSG00000182621	23236	PLCB1		hematopoietic_cell
ENSG00000161905	246	ALOX15		dendritic_cell
ENSG00000131482	2538	G6PC		hepatocyte
ENSG00000128683	2571	GAD1		epithelial_cell_of_endometrial_gland
ENSG00000155886	25769	SLC24A2	transport reaction	brain
ENSG00000106633	2645	GCK		hepatocyte
ENSG00000116748	270	AMPD1		muscle_organ
ENSG00000196511	27010	TPK1		dendritic_cell
ENSG00000163106	27306	HPGDS		hematopoietic_cell
ENSG00000112699	2762	GMDS		colon
ENSG00000172782	283985	FADS6		hepatocyte
ENSG00000141485	284111	SLC13A5	transport reaction	hepatocyte
ENSG00000224586	2880	GPX5		stem_cell_derived_cell_line
ENSG00000113396	28965	SLC27A6	transport reaction	extraembryonic_cell
ENSG00000015520	29881	NPC1L1	transport reaction	hepatocyte
ENSG00000111713	2998	GYS2		hepatocyte
ENSG00000132518	3000	GUCY2D		meso_epithelial_cell
ENSG00000105509	3036	HAS1		brain
ENSG00000140287	3067	HDC		hepatocyte
ENSG00000188784	30814	PLA2G2E		epithelial_cell_of_endometrial_gland
ENSG00000130948	3293	HSD17B3		hepatocyte
ENSG00000182156	339221	ENPP7		hepatocyte
ENSG00000264006	340811	AKR1C8P		hepatocyte
ENSG00000103375	343	AQP8	transport reaction	placenta
ENSG00000066813	348158	ACSM2B		hepatocyte
ENSG00000184999	387775	SLC22A10	transport reaction	hepatocyte
ENSG00000151224	4143	MAT1A		hepatocyte
ENSG00000105409	478	ATP1A3	transport reaction	brain
ENSG00000132681	480	ATP1A4	transport reaction	extraembryonic_cell
ENSG00000089250	4842	NOS1		muscle_organ
ENSG00000140279	50506	DUOX2		endoderm_derived_structure
ENSG00000171759	5053	PAH		hepatocyte
ENSG00000116882	51179	HAO2		hepatocyte
ENSG00000115252	5136	PDE1A		endoderm_derived_structure
ENSG00000154678	5137	PDE1C		meso_epithelial_cell
ENSG00000140519	51458	RHCG	transport reaction	hepatocyte
ENSG00000091137	5172	SLC26A4	transport reaction	endoderm_derived_structure
ENSG00000100024	51733	UPB1		hepatocyte
ENSG00000143627	5313	PKLR		hepatocyte
ENSG00000101323	54363	HAO1		hepatocyte
ENSG00000197977	54898	ELOVL2		hepatocyte
ENSG00000250799	58510	PRODH2		hepatocyte
ENSG00000114200	590	BCHE		hepatocyte
ENSG00000114113	5948	RBP2	transport reaction	hepatocyte
ENSG00000138207	5950	RBP4	transport reaction	hepatocyte
ENSG00000143921	64241	ABCG8	transport reaction	hepatocyte
ENSG00000113492	64902	AGXT2		hepatocyte
ENSG00000163581	6514	SLC2A2	transport reaction	hepatocyte
ENSG00000010379	6540	SLC6A13	transport reaction	hepatocyte
ENSG00000100678	6547	SLC8A3	transport reaction	hematopoietic_cell
ENSG00000070915	6559	SLC12A3	transport reaction	placenta
ENSG00000124568	6568	SLC17A1	transport reaction	hepatocyte
ENSG00000112499	6582	SLC22A2	transport reaction	endo_epithelial_cell
ENSG00000277893	6716	SRD5A2		hepatocyte
ENSG00000109193	6783	SULT1E1	sulfation of hormones and drugs	hepatocyte
ENSG00000105398	6822	SULT2A1	transport reaction	hepatocyte
ENSG00000006071	6833	ABCC8	transport reaction	brain
ENSG00000151790	6999	TDO2		hepatocyte
ENSG00000115705	7173	TPO		endoderm_derived_structure
ENSG00000156096	7363	UGT2B4	glucuronidation of drugs and steroids	hepatocyte
ENSG00000109181	7365	UGT2B10	glucuronidation of drugs and steroids	hepatocyte
ENSG00000196620	7366	UGT2B15	glucuronidation of drugs and steroids	hepatocyte
ENSG00000164879	761	CA3	Carbonic Anhydrases	muscle_organ
ENSG00000167434	762	CA4	Carbonic Anhydrases	neutrophil
ENSG00000174990	763	CA5A	Carbonic Anhydrases	hepatocyte
ENSG00000131686	765	CA6	Carbonic Anhydrases	T_cell
ENSG00000178538	767	CA8	Carbonic Anhydrases	epithelial_cell_of_endometrial_gland
ENSG00000117069	81849	ST6GALNAC5		neural_cell
ENSG00000129151	8424	BBOX1		hepatocyte
ENSG00000120563	84569	LYZL1		hepatocyte
ENSG00000131055	84701	COX4I2		muscle_organ
ENSG00000186115	8529	CYP4F2	CYP enzymes	hepatocyte
ENSG00000121270	85320	ABCC11	transport reaction	hepatocyte
ENSG00000257335	8972	MGAM		neutrophil
ENSG00000157680	9162	DGKI		endoderm_derived_structure
ENSG00000149435	92086	GGTLC1		endoderm_derived_structure
ENSG00000172817	9420	CYP7B1	CYP enzymes	hepatocyte
ENSG00000149527	9651	PLCH2		brain
ENSG00000117600	9890	PLPPR4		brain
ENSG00000153976	9955	HS3ST3A1		muscle_cell
