## Supplementary Table 08 for "EpiATLAS – a reference for human epigenomic research"

EpiRR_ID_data	EpiRR_ID_Input_control_used
IHECRE00000002	IHECRE00001359
IHECRE00000011	IHECRE00001359
IHECRE00000041	IHECRE00001542
IHECRE00000085	IHECRE00000016
IHECRE00000108	IHECRE00001542
IHECRE00000117	IHECRE00000016
IHECRE00000132	IHECRE00001359
IHECRE00000141	IHECRE00001431
IHECRE00000162	IHECRE00000016
IHECRE00000181	IHECRE00001359
IHECRE00000185	IHECRE00001483
IHECRE00000190	IHECRE00000016
IHECRE00001238	IHECRE00001542
IHECRE00001240	IHECRE00001421
IHECRE00001243	IHECRE00001359
IHECRE00001245	IHECRE00001421
IHECRE00001247	IHECRE00001421
IHECRE00001250	IHECRE00001483
IHECRE00001252	IHECRE00001483
IHECRE00001254	IHECRE00001421
IHECRE00001257	IHECRE00001421
IHECRE00001258	IHECRE00001421
IHECRE00001261	IHECRE00001421
IHECRE00001262	IHECRE00001421
IHECRE00001263	IHECRE00001483
IHECRE00001264	IHECRE00000102
IHECRE00001266	IHECRE00001421
IHECRE00001267	IHECRE00001256
IHECRE00001268	IHECRE00001483
IHECRE00001271	IHECRE00000034
IHECRE00001272	IHECRE00001421
IHECRE00001274	IHECRE00001421
IHECRE00001277	IHECRE00001483
IHECRE00001278	IHECRE00001421
IHECRE00001279	IHECRE00001421
IHECRE00001280	IHECRE00001421
IHECRE00001286	IHECRE00001483
IHECRE00001287	IHECRE00001421
IHECRE00001288	IHECRE00001542
IHECRE00001290	IHECRE00000332
IHECRE00001291	IHECRE00001421
IHECRE00001295	IHECRE00001421
IHECRE00001296	IHECRE00001421
IHECRE00001300	IHECRE00001483
IHECRE00001302	IHECRE00001421
IHECRE00001305	IHECRE00001421
IHECRE00001313	IHECRE00000010
IHECRE00001314	IHECRE00001483
IHECRE00001318	IHECRE00001421
IHECRE00001323	IHECRE00001483
IHECRE00001324	IHECRE00001421
IHECRE00001325	IHECRE00001421
IHECRE00001327	IHECRE00001256
IHECRE00001332	IHECRE00001483
IHECRE00001334	IHECRE00001421
IHECRE00001336	IHECRE00001421
IHECRE00001338	IHECRE00001483
IHECRE00001339	IHECRE00001542
IHECRE00001340	IHECRE00001421
IHECRE00001341	IHECRE00001421
IHECRE00001342	IHECRE00001478
IHECRE00001343	IHECRE00001421
IHECRE00001344	IHECRE00001421
IHECRE00001347	IHECRE00001421
IHECRE00001348	IHECRE00001421
IHECRE00001349	IHECRE00001421
IHECRE00001352	IHECRE00001421
IHECRE00001357	IHECRE00001421
IHECRE00001358	IHECRE00001421
IHECRE00001363	IHECRE00001483
IHECRE00001364	IHECRE00001421
IHECRE00001369	IHECRE00001483
IHECRE00001372	IHECRE00001483
IHECRE00001373	IHECRE00001421
IHECRE00001374	IHECRE00001421
IHECRE00001377	IHECRE00001483
IHECRE00001381	IHECRE00001483
IHECRE00001382	IHECRE00001421
IHECRE00001383	IHECRE00001483
IHECRE00001385	IHECRE00001256
IHECRE00001388	IHECRE00001421
IHECRE00001393	IHECRE00001421
IHECRE00001396	IHECRE00001421
IHECRE00001399	IHECRE00001421
IHECRE00001401	IHECRE00001421
IHECRE00001402	IHECRE00001421
IHECRE00001407	IHECRE00001421
IHECRE00001409	IHECRE00001483
IHECRE00001410	IHECRE00001542
IHECRE00001414	IHECRE00001421
IHECRE00001416	IHECRE00001421
IHECRE00001418	IHECRE00001421
IHECRE00001419	IHECRE00001421
IHECRE00001422	IHECRE00001421
IHECRE00001424	IHECRE00001483
IHECRE00001425	IHECRE00001421
IHECRE00001426	IHECRE00001421
IHECRE00001427	IHECRE00001483
IHECRE00001428	IHECRE00001421
IHECRE00001429	IHECRE00001421
IHECRE00001432	IHECRE00001421
IHECRE00001433	IHECRE00001421
IHECRE00001434	IHECRE00001421
IHECRE00001435	IHECRE00001483
IHECRE00001438	IHECRE00001483
IHECRE00001441	IHECRE00001421
IHECRE00001443	IHECRE00001421
IHECRE00001444	IHECRE00001483
IHECRE00001450	IHECRE00001359
IHECRE00001451	IHECRE00001421
IHECRE00001452	IHECRE00001421
IHECRE00001454	IHECRE00001421
IHECRE00001455	IHECRE00001421
IHECRE00001461	IHECRE00001483
IHECRE00001463	IHECRE00001421
IHECRE00001465	IHECRE00001421
IHECRE00001473	IHECRE00001542
IHECRE00001474	IHECRE00001483
IHECRE00001475	IHECRE00001421
IHECRE00001484	IHECRE00001483
IHECRE00001485	IHECRE00001421
IHECRE00001487	IHECRE00001421
IHECRE00001491	IHECRE00001421
IHECRE00001492	IHECRE00001483
IHECRE00001493	IHECRE00001483
IHECRE00001499	IHECRE00001483
IHECRE00001500	IHECRE00001421
IHECRE00001502	IHECRE00001483
IHECRE00001504	IHECRE00001421
IHECRE00001505	IHECRE00001421
IHECRE00001506	IHECRE00001421
IHECRE00001507	IHECRE00001542
IHECRE00001511	IHECRE00001421
IHECRE00001512	IHECRE00001421
IHECRE00001513	IHECRE00001421
IHECRE00001522	IHECRE00001483
IHECRE00001523	IHECRE00001421
IHECRE00001525	IHECRE00001359
IHECRE00001528	IHECRE00001483
IHECRE00001529	IHECRE00001421
IHECRE00001530	IHECRE00001421
IHECRE00001531	IHECRE00000344
IHECRE00001532	IHECRE00001421
IHECRE00001534	IHECRE00001421
IHECRE00001535	IHECRE00001421
IHECRE00001537	IHECRE00001421
IHECRE00001538	IHECRE00001483
IHECRE00001541	IHECRE00001421
IHECRE00001545	IHECRE00001421
IHECRE00001551	IHECRE00001483
IHECRE00001553	IHECRE00001421
IHECRE00002159	IHECRE00000261
IHECRE00002160	IHECRE00000090
IHECRE00002161	IHECRE00000261
IHECRE00002162	IHECRE00000261
IHECRE00002163	IHECRE00000261
IHECRE00002164	IHECRE00000159
IHECRE00002165	IHECRE00000090
IHECRE00002166	IHECRE00000090
IHECRE00002168	IHECRE00000159
IHECRE00002169	IHECRE00000261
IHECRE00002170	IHECRE00000090
IHECRE00002172	IHECRE00000090
IHECRE00002174	IHECRE00000090
IHECRE00002175	IHECRE00000159
IHECRE00002176	IHECRE00000261
IHECRE00002177	IHECRE00000090
IHECRE00002179	IHECRE00000090
IHECRE00002180	IHECRE00000261
IHECRE00002181	IHECRE00000261
IHECRE00002182	IHECRE00000261
IHECRE00002183	IHECRE00000159
IHECRE00002184	IHECRE00000090
IHECRE00002185	IHECRE00000261
IHECRE00002187	IHECRE00000159
IHECRE00002189	IHECRE00000090
IHECRE00002191	IHECRE00000261
IHECRE00002192	IHECRE00000159
IHECRE00002193	IHECRE00000159
IHECRE00002194	IHECRE00000261
IHECRE00002195	IHECRE00000090
IHECRE00002196	IHECRE00000261
IHECRE00002197	IHECRE00000261
IHECRE00002198	IHECRE00000159
IHECRE00002199	IHECRE00000261
IHECRE00002200	IHECRE00000159
IHECRE00002201	IHECRE00000261
IHECRE00002202	IHECRE00000090
IHECRE00002203	IHECRE00000261
IHECRE00002204	IHECRE00000159
IHECRE00002206	IHECRE00000090
IHECRE00002207	IHECRE00000261
IHECRE00002208	IHECRE00000090
IHECRE00002209	IHECRE00000090
IHECRE00002210	IHECRE00000159
IHECRE00002211	IHECRE00000261
IHECRE00002212	IHECRE00000090
IHECRE00002214	IHECRE00000090
IHECRE00002215	IHECRE00000159
IHECRE00002216	IHECRE00000159
IHECRE00002217	IHECRE00000090
IHECRE00002218	IHECRE00000159
IHECRE00002221	IHECRE00000261
IHECRE00002222	IHECRE00000159
IHECRE00002223	IHECRE00000159
IHECRE00002224	IHECRE00000159
IHECRE00002225	IHECRE00000261
IHECRE00002226	IHECRE00000261
IHECRE00002227	IHECRE00000261
IHECRE00002228	IHECRE00000090
IHECRE00002230	IHECRE00000159
IHECRE00002232	IHECRE00000261
IHECRE00002233	IHECRE00000090
IHECRE00002234	IHECRE00000159
IHECRE00002235	IHECRE00000159
IHECRE00002236	IHECRE00000261
IHECRE00002237	IHECRE00000261
IHECRE00002238	IHECRE00000090
IHECRE00002239	IHECRE00000159
IHECRE00002240	IHECRE00000261
IHECRE00002241	IHECRE00000261
IHECRE00002242	IHECRE00000159
IHECRE00002244	IHECRE00000090
IHECRE00002245	IHECRE00000159
IHECRE00002246	IHECRE00000159
IHECRE00002247	IHECRE00000090
IHECRE00002248	IHECRE00000159
IHECRE00002249	IHECRE00000159
IHECRE00002250	IHECRE00000090
IHECRE00002251	IHECRE00000159
IHECRE00002252	IHECRE00000090
IHECRE00002253	IHECRE00000261
IHECRE00002254	IHECRE00000159
IHECRE00002255	IHECRE00000090
IHECRE00002257	IHECRE00000090
IHECRE00002258	IHECRE00000261
IHECRE00002259	IHECRE00000159
IHECRE00002260	IHECRE00000261
IHECRE00002262	IHECRE00000090
IHECRE00002263	IHECRE00000261
IHECRE00002264	IHECRE00000159
IHECRE00002265	IHECRE00000159
IHECRE00002266	IHECRE00000090
IHECRE00002267	IHECRE00000159
IHECRE00002268	IHECRE00000090
IHECRE00002269	IHECRE00000159
IHECRE00002270	IHECRE00000159
IHECRE00002271	IHECRE00000261
IHECRE00002272	IHECRE00000261
IHECRE00002273	IHECRE00000261
IHECRE00002274	IHECRE00000159
IHECRE00002275	IHECRE00000090
IHECRE00002276	IHECRE00000261
IHECRE00002277	IHECRE00000159
IHECRE00002278	IHECRE00000090
IHECRE00002279	IHECRE00000090
IHECRE00002281	IHECRE00000090
IHECRE00002282	IHECRE00000090
IHECRE00002283	IHECRE00000090
IHECRE00002284	IHECRE00000159
IHECRE00002285	IHECRE00000159
IHECRE00002286	IHECRE00000159
IHECRE00002287	IHECRE00000261
IHECRE00002288	IHECRE00000090
IHECRE00002289	IHECRE00000159
IHECRE00002290	IHECRE00000261
IHECRE00002291	IHECRE00000159
IHECRE00002292	IHECRE00000159
IHECRE00002293	IHECRE00000159
IHECRE00002294	IHECRE00000090
IHECRE00002295	IHECRE00000261
IHECRE00002296	IHECRE00000090
IHECRE00002297	IHECRE00000261
IHECRE00002298	IHECRE00000261
IHECRE00002299	IHECRE00000159
IHECRE00002300	IHECRE00000261
IHECRE00002301	IHECRE00000090
IHECRE00002302	IHECRE00000090
IHECRE00002303	IHECRE00000159
IHECRE00002304	IHECRE00000090
IHECRE00002305	IHECRE00000090
IHECRE00002306	IHECRE00000159
IHECRE00002307	IHECRE00000261
IHECRE00002308	IHECRE00000090
IHECRE00002309	IHECRE00000261
IHECRE00002310	IHECRE00000159
IHECRE00002312	IHECRE00000090
IHECRE00002313	IHECRE00000090
IHECRE00002315	IHECRE00000159
IHECRE00002316	IHECRE00000090
IHECRE00002317	IHECRE00000261
IHECRE00002318	IHECRE00000261
IHECRE00002319	IHECRE00000261
IHECRE00002320	IHECRE00000090
IHECRE00002321	IHECRE00000090
IHECRE00002322	IHECRE00000261
IHECRE00002323	IHECRE00000090
IHECRE00002324	IHECRE00000261
IHECRE00002325	IHECRE00000159
IHECRE00002326	IHECRE00000261
IHECRE00002327	IHECRE00000159
IHECRE00002328	IHECRE00000090
IHECRE00002329	IHECRE00000090
IHECRE00002330	IHECRE00000090
IHECRE00002331	IHECRE00000159
IHECRE00002332	IHECRE00000090
IHECRE00002333	IHECRE00000261
IHECRE00002335	IHECRE00000090
IHECRE00002336	IHECRE00000159
IHECRE00002337	IHECRE00000090
IHECRE00002338	IHECRE00000159
IHECRE00002339	IHECRE00000090
IHECRE00002340	IHECRE00000090
IHECRE00002342	IHECRE00000090
IHECRE00002344	IHECRE00000261
IHECRE00002345	IHECRE00000159
IHECRE00002346	IHECRE00000261
IHECRE00002347	IHECRE00000159
IHECRE00002348	IHECRE00000090
IHECRE00002349	IHECRE00000159
IHECRE00002350	IHECRE00000159
IHECRE00002351	IHECRE00000090
IHECRE00002352	IHECRE00000261
IHECRE00002356	IHECRE00000261
IHECRE00002358	IHECRE00000090
IHECRE00002359	IHECRE00000261
IHECRE00002361	IHECRE00000090
IHECRE00002362	IHECRE00000090
IHECRE00002363	IHECRE00000159
IHECRE00002364	IHECRE00000090
IHECRE00002365	IHECRE00000159
IHECRE00002366	IHECRE00000261
IHECRE00002367	IHECRE00000090
IHECRE00002368	IHECRE00000159
IHECRE00002369	IHECRE00000159
IHECRE00002370	IHECRE00000090
IHECRE00002372	IHECRE00000261
IHECRE00002373	IHECRE00000159
IHECRE00002375	IHECRE00000090
IHECRE00002376	IHECRE00000090
IHECRE00002377	IHECRE00000159
IHECRE00002379	IHECRE00000159
IHECRE00002380	IHECRE00000261
IHECRE00002381	IHECRE00000261
IHECRE00002383	IHECRE00000090
IHECRE00002384	IHECRE00000159
IHECRE00002385	IHECRE00000261
IHECRE00002386	IHECRE00000261
IHECRE00002387	IHECRE00000261
IHECRE00002388	IHECRE00000090
IHECRE00002389	IHECRE00000090
IHECRE00002390	IHECRE00000090
IHECRE00002391	IHECRE00000261
IHECRE00002392	IHECRE00000261
IHECRE00002393	IHECRE00000090
IHECRE00002394	IHECRE00000261
IHECRE00002395	IHECRE00000261
IHECRE00002396	IHECRE00000090
IHECRE00002397	IHECRE00000261
IHECRE00002398	IHECRE00000159
IHECRE00002399	IHECRE00000261
IHECRE00002400	IHECRE00000261
IHECRE00002401	IHECRE00000090
IHECRE00002404	IHECRE00000159
IHECRE00002405	IHECRE00000090
IHECRE00002407	IHECRE00000090
IHECRE00002409	IHECRE00000090
IHECRE00002410	IHECRE00000261
IHECRE00002412	IHECRE00000261
IHECRE00002414	IHECRE00000159
IHECRE00002416	IHECRE00000090
IHECRE00002418	IHECRE00000159
IHECRE00002419	IHECRE00000090
IHECRE00002420	IHECRE00000159
IHECRE00002421	IHECRE00000159
IHECRE00002422	IHECRE00000159
IHECRE00002423	IHECRE00000159
IHECRE00002424	IHECRE00000261
IHECRE00002425	IHECRE00000159
IHECRE00002426	IHECRE00000090
IHECRE00002427	IHECRE00000261
IHECRE00002428	IHECRE00000261
IHECRE00002430	IHECRE00000090
IHECRE00002431	IHECRE00000159
IHECRE00002432	IHECRE00000261
IHECRE00002433	IHECRE00000090
IHECRE00002436	IHECRE00000090
IHECRE00002437	IHECRE00000261
IHECRE00002438	IHECRE00000159
IHECRE00002439	IHECRE00000159
IHECRE00002440	IHECRE00000261
IHECRE00002442	IHECRE00000159
IHECRE00002443	IHECRE00000159
IHECRE00002444	IHECRE00000090
IHECRE00002445	IHECRE00000159
IHECRE00002446	IHECRE00000261
IHECRE00002447	IHECRE00000261
IHECRE00002448	IHECRE00000090
IHECRE00002449	IHECRE00000159
IHECRE00002450	IHECRE00000090
IHECRE00002451	IHECRE00000090
IHECRE00002452	IHECRE00000261
IHECRE00002453	IHECRE00000159
IHECRE00002454	IHECRE00000159
IHECRE00002455	IHECRE00000261
IHECRE00002456	IHECRE00000090
IHECRE00002457	IHECRE00000090
IHECRE00002458	IHECRE00000090
IHECRE00002459	IHECRE00000090
IHECRE00002460	IHECRE00000159
IHECRE00002461	IHECRE00000159
IHECRE00002462	IHECRE00000090
IHECRE00002463	IHECRE00000261
IHECRE00002465	IHECRE00000159
IHECRE00002467	IHECRE00000090
IHECRE00002469	IHECRE00000159
IHECRE00002471	IHECRE00000159
IHECRE00002473	IHECRE00000261
IHECRE00002475	IHECRE00000159
IHECRE00002476	IHECRE00000090
IHECRE00002477	IHECRE00000090
IHECRE00002478	IHECRE00000090
IHECRE00002479	IHECRE00000090
IHECRE00002480	IHECRE00000261
IHECRE00002481	IHECRE00000261
IHECRE00002483	IHECRE00000090
IHECRE00002484	IHECRE00000261
IHECRE00002485	IHECRE00000159
IHECRE00002486	IHECRE00000159
IHECRE00002487	IHECRE00000261
IHECRE00002488	IHECRE00000261
IHECRE00002490	IHECRE00000090
IHECRE00002491	IHECRE00000159
IHECRE00002492	IHECRE00000159
IHECRE00002493	IHECRE00000090
IHECRE00002494	IHECRE00000090
IHECRE00002496	IHECRE00000090
IHECRE00002497	IHECRE00000261
IHECRE00002499	IHECRE00000159
IHECRE00002500	IHECRE00000090
IHECRE00002501	IHECRE00000261
IHECRE00002503	IHECRE00000159
IHECRE00002505	IHECRE00000090
IHECRE00002506	IHECRE00000159
IHECRE00002507	IHECRE00000159
IHECRE00002509	IHECRE00000159
IHECRE00002510	IHECRE00000261
IHECRE00002512	IHECRE00000090
IHECRE00002513	IHECRE00000261
IHECRE00002514	IHECRE00000261
IHECRE00002515	IHECRE00000159
IHECRE00002516	IHECRE00000090
IHECRE00002517	IHECRE00000261
IHECRE00002518	IHECRE00000090
IHECRE00002519	IHECRE00000159
IHECRE00002522	IHECRE00000159
IHECRE00002523	IHECRE00000159
IHECRE00002524	IHECRE00000159
IHECRE00002525	IHECRE00000159
IHECRE00002526	IHECRE00000090
IHECRE00002527	IHECRE00000159
IHECRE00002529	IHECRE00000261
IHECRE00002530	IHECRE00000261
IHECRE00002531	IHECRE00000261
IHECRE00002532	IHECRE00000261
IHECRE00002533	IHECRE00000261
IHECRE00002534	IHECRE00000090
IHECRE00002535	IHECRE00000261
IHECRE00002536	IHECRE00000090
IHECRE00002537	IHECRE00000261
IHECRE00002538	IHECRE00000261
IHECRE00002539	IHECRE00000090
IHECRE00002542	IHECRE00000090
IHECRE00002543	IHECRE00000159
IHECRE00002544	IHECRE00000261
IHECRE00002545	IHECRE00000090
IHECRE00002546	IHECRE00000159
IHECRE00002547	IHECRE00000090
IHECRE00002549	IHECRE00000090
IHECRE00002551	IHECRE00000261
IHECRE00002552	IHECRE00000090
IHECRE00002554	IHECRE00000159
IHECRE00002555	IHECRE00000261
IHECRE00002556	IHECRE00000261
IHECRE00002558	IHECRE00000090
IHECRE00002560	IHECRE00000261
IHECRE00002561	IHECRE00000261
IHECRE00002562	IHECRE00000159
IHECRE00002563	IHECRE00000090
IHECRE00002565	IHECRE00000261
IHECRE00002566	IHECRE00000159
IHECRE00002568	IHECRE00000159
IHECRE00002569	IHECRE00000159
IHECRE00002570	IHECRE00000261
IHECRE00002571	IHECRE00000159
IHECRE00002572	IHECRE00000090
IHECRE00002573	IHECRE00000159
IHECRE00002574	IHECRE00000159
IHECRE00002575	IHECRE00000090
IHECRE00002577	IHECRE00000159
IHECRE00002578	IHECRE00000159
IHECRE00002579	IHECRE00000159
IHECRE00002581	IHECRE00000090
IHECRE00002582	IHECRE00000090
IHECRE00002583	IHECRE00000159
IHECRE00002584	IHECRE00000090
IHECRE00002585	IHECRE00000090
IHECRE00002586	IHECRE00000159
IHECRE00002587	IHECRE00000090
IHECRE00002588	IHECRE00000090
IHECRE00002589	IHECRE00000159
IHECRE00002590	IHECRE00000159
IHECRE00002591	IHECRE00000159
IHECRE00002592	IHECRE00000090
IHECRE00002593	IHECRE00000159
IHECRE00002594	IHECRE00000159
IHECRE00002596	IHECRE00000261
IHECRE00002597	IHECRE00000090
IHECRE00002598	IHECRE00000090
IHECRE00002599	IHECRE00000159
IHECRE00002600	IHECRE00000090
IHECRE00002601	IHECRE00000261
IHECRE00002602	IHECRE00000159
IHECRE00002604	IHECRE00000090
IHECRE00002605	IHECRE00000159
IHECRE00002606	IHECRE00000090
IHECRE00002607	IHECRE00000159
IHECRE00002608	IHECRE00000159
IHECRE00002610	IHECRE00000261
IHECRE00002612	IHECRE00000159
IHECRE00002613	IHECRE00000261
IHECRE00002615	IHECRE00000261
IHECRE00002617	IHECRE00000159
IHECRE00002618	IHECRE00000159
IHECRE00002619	IHECRE00000261
IHECRE00002620	IHECRE00000159
IHECRE00002622	IHECRE00000090
IHECRE00002623	IHECRE00000261
IHECRE00002624	IHECRE00000090
IHECRE00002625	IHECRE00000090
IHECRE00002626	IHECRE00000261
IHECRE00002627	IHECRE00000261
IHECRE00002628	IHECRE00000090
IHECRE00002629	IHECRE00000261
IHECRE00002630	IHECRE00000261
IHECRE00002631	IHECRE00000159
IHECRE00002632	IHECRE00000090
IHECRE00002633	IHECRE00000090
IHECRE00002634	IHECRE00000090
IHECRE00002635	IHECRE00000159
IHECRE00002636	IHECRE00000159
IHECRE00002637	IHECRE00000261
IHECRE00002638	IHECRE00000261
IHECRE00002639	IHECRE00000159
IHECRE00002640	IHECRE00000159
IHECRE00002642	IHECRE00000159
IHECRE00002643	IHECRE00000261
IHECRE00002644	IHECRE00000090
IHECRE00002646	IHECRE00000261
IHECRE00002649	IHECRE00000090
IHECRE00002650	IHECRE00000159
IHECRE00002651	IHECRE00000159
IHECRE00002653	IHECRE00000159
IHECRE00002654	IHECRE00000261
IHECRE00002655	IHECRE00000090
IHECRE00002656	IHECRE00000090
IHECRE00002659	IHECRE00000090
IHECRE00002660	IHECRE00000159
IHECRE00002661	IHECRE00000261
IHECRE00002662	IHECRE00000159
IHECRE00002663	IHECRE00000159
IHECRE00002664	IHECRE00000090
IHECRE00002665	IHECRE00000261
IHECRE00002666	IHECRE00000090
IHECRE00002667	IHECRE00000159
IHECRE00002668	IHECRE00000090
IHECRE00002669	IHECRE00000090
IHECRE00002670	IHECRE00000159
IHECRE00002671	IHECRE00000261
IHECRE00002672	IHECRE00000159
IHECRE00002673	IHECRE00000261
IHECRE00002674	IHECRE00000090
IHECRE00002675	IHECRE00000261
IHECRE00002676	IHECRE00000090
IHECRE00002677	IHECRE00000159
IHECRE00002679	IHECRE00000159
IHECRE00002680	IHECRE00000261
IHECRE00002681	IHECRE00000090
IHECRE00002683	IHECRE00000159
IHECRE00002684	IHECRE00000261
IHECRE00002685	IHECRE00000261
IHECRE00002686	IHECRE00000159
IHECRE00002687	IHECRE00000261
IHECRE00002688	IHECRE00000261
IHECRE00002689	IHECRE00000090
IHECRE00002691	IHECRE00000090
IHECRE00002692	IHECRE00000159
IHECRE00002693	IHECRE00000159
IHECRE00002694	IHECRE00000090
IHECRE00002695	IHECRE00000159
IHECRE00002696	IHECRE00000261
IHECRE00002697	IHECRE00000261
IHECRE00002698	IHECRE00000261
IHECRE00002699	IHECRE00000090
IHECRE00002701	IHECRE00000159
IHECRE00002702	IHECRE00000261
IHECRE00002703	IHECRE00000159
IHECRE00002708	IHECRE00000261
IHECRE00002709	IHECRE00000159
IHECRE00002710	IHECRE00000261
IHECRE00002711	IHECRE00000090
IHECRE00002713	IHECRE00000261
IHECRE00002714	IHECRE00000159
IHECRE00002715	IHECRE00000090
IHECRE00002716	IHECRE00000261
IHECRE00002717	IHECRE00000090
IHECRE00002718	IHECRE00000261
IHECRE00002719	IHECRE00000159
IHECRE00002720	IHECRE00000090
IHECRE00002721	IHECRE00000159
IHECRE00002722	IHECRE00000261
IHECRE00002723	IHECRE00000261
IHECRE00002724	IHECRE00000159
IHECRE00002725	IHECRE00000159
IHECRE00002726	IHECRE00000159
IHECRE00002727	IHECRE00000159
IHECRE00002728	IHECRE00000090
IHECRE00002732	IHECRE00000261
IHECRE00002733	IHECRE00000261
IHECRE00003105	IHECRE00003158
IHECRE00003106	IHECRE00003158
IHECRE00003107	IHECRE00003158
IHECRE00003108	IHECRE00003237
IHECRE00003109	IHECRE00003237
IHECRE00003110	IHECRE00003150
IHECRE00003111	IHECRE00003237
IHECRE00003112	IHECRE00003150
IHECRE00003113	IHECRE00003237
IHECRE00003114	IHECRE00003237
IHECRE00003115	IHECRE00003150
IHECRE00003116	IHECRE00003237
IHECRE00003117	IHECRE00003237
IHECRE00003118	IHECRE00003237
IHECRE00003119	IHECRE00003237
IHECRE00003120	IHECRE00003237
IHECRE00003121	IHECRE00003150
IHECRE00003122	IHECRE00003237
IHECRE00003123	IHECRE00003158
IHECRE00003124	IHECRE00003158
IHECRE00003125	IHECRE00003237
IHECRE00003126	IHECRE00003150
IHECRE00003127	IHECRE00003150
IHECRE00003128	IHECRE00003237
IHECRE00003129	IHECRE00003158
IHECRE00003131	IHECRE00003237
IHECRE00003132	IHECRE00003150
IHECRE00003133	IHECRE00003150
IHECRE00003134	IHECRE00003150
IHECRE00003136	IHECRE00003150
IHECRE00003137	IHECRE00003158
IHECRE00003138	IHECRE00003158
IHECRE00003139	IHECRE00003158
IHECRE00003140	IHECRE00003158
IHECRE00003142	IHECRE00003158
IHECRE00003143	IHECRE00003158
IHECRE00003144	IHECRE00003150
IHECRE00003145	IHECRE00003158
IHECRE00003146	IHECRE00003150
IHECRE00003147	IHECRE00003237
IHECRE00003148	IHECRE00003158
IHECRE00003151	IHECRE00003158
IHECRE00003152	IHECRE00003158
IHECRE00003153	IHECRE00003150
IHECRE00003154	IHECRE00003150
IHECRE00003155	IHECRE00003150
IHECRE00003156	IHECRE00003158
IHECRE00003157	IHECRE00003150
IHECRE00003159	IHECRE00003150
IHECRE00003160	IHECRE00003237
IHECRE00003161	IHECRE00003237
IHECRE00003162	IHECRE00003237
IHECRE00003163	IHECRE00003158
IHECRE00003164	IHECRE00003150
IHECRE00003165	IHECRE00003158
IHECRE00003166	IHECRE00003158
IHECRE00003167	IHECRE00003237
IHECRE00003168	IHECRE00003237
IHECRE00003169	IHECRE00003237
IHECRE00003171	IHECRE00003237
IHECRE00003172	IHECRE00003150
IHECRE00003173	IHECRE00003158
IHECRE00003174	IHECRE00003237
IHECRE00003175	IHECRE00003158
IHECRE00003176	IHECRE00003158
IHECRE00003177	IHECRE00003158
IHECRE00003178	IHECRE00003237
IHECRE00003179	IHECRE00003150
IHECRE00003180	IHECRE00003150
IHECRE00003181	IHECRE00003237
IHECRE00003182	IHECRE00003158
IHECRE00003183	IHECRE00003150
IHECRE00003184	IHECRE00003237
IHECRE00003185	IHECRE00003150
IHECRE00003186	IHECRE00003237
IHECRE00003187	IHECRE00003237
IHECRE00003188	IHECRE00003150
IHECRE00003189	IHECRE00003158
IHECRE00003190	IHECRE00003150
IHECRE00003191	IHECRE00003158
IHECRE00003192	IHECRE00003150
IHECRE00003193	IHECRE00003150
IHECRE00003194	IHECRE00003150
IHECRE00003195	IHECRE00003158
IHECRE00003196	IHECRE00003158
IHECRE00003197	IHECRE00003237
IHECRE00003198	IHECRE00003237
IHECRE00003199	IHECRE00003158
IHECRE00003200	IHECRE00003158
IHECRE00003201	IHECRE00003150
IHECRE00003203	IHECRE00003237
IHECRE00003204	IHECRE00003158
IHECRE00003205	IHECRE00003158
IHECRE00003206	IHECRE00003158
IHECRE00003207	IHECRE00003158
IHECRE00003208	IHECRE00003237
IHECRE00003209	IHECRE00003237
IHECRE00003210	IHECRE00003237
IHECRE00003211	IHECRE00003158
IHECRE00003212	IHECRE00003237
IHECRE00003213	IHECRE00003150
IHECRE00003214	IHECRE00003158
IHECRE00003215	IHECRE00003158
IHECRE00003216	IHECRE00003237
IHECRE00003217	IHECRE00003237
IHECRE00003218	IHECRE00003237
IHECRE00003219	IHECRE00003237
IHECRE00003220	IHECRE00003237
IHECRE00003221	IHECRE00003237
IHECRE00003222	IHECRE00003150
IHECRE00003223	IHECRE00003237
IHECRE00003224	IHECRE00003237
IHECRE00003225	IHECRE00003237
IHECRE00003226	IHECRE00003150
IHECRE00003227	IHECRE00003158
IHECRE00003228	IHECRE00003150
IHECRE00003230	IHECRE00003150
IHECRE00003231	IHECRE00003158
IHECRE00003232	IHECRE00003150
IHECRE00003233	IHECRE00003237
IHECRE00003234	IHECRE00003237
IHECRE00003235	IHECRE00003150
IHECRE00003236	IHECRE00003158
IHECRE00003238	IHECRE00003237
IHECRE00003239	IHECRE00003150
IHECRE00003240	IHECRE00003237
IHECRE00003241	IHECRE00003237
IHECRE00003242	IHECRE00003237
IHECRE00003243	IHECRE00003150
IHECRE00003244	IHECRE00003237
IHECRE00003245	IHECRE00003150
IHECRE00003246	IHECRE00003158
IHECRE00003247	IHECRE00003237
IHECRE00003248	IHECRE00003150
IHECRE00003249	IHECRE00003158
IHECRE00003250	IHECRE00003150
IHECRE00003251	IHECRE00003158
IHECRE00003252	IHECRE00003237
IHECRE00003253	IHECRE00003158
IHECRE00003254	IHECRE00003158
IHECRE00003255	IHECRE00003237
IHECRE00003256	IHECRE00003158
IHECRE00003257	IHECRE00003158
IHECRE00003258	IHECRE00003150
IHECRE00003259	IHECRE00003237
IHECRE00003260	IHECRE00003150
IHECRE00003261	IHECRE00003150
IHECRE00003262	IHECRE00003150
IHECRE00003263	IHECRE00003158
IHECRE00003264	IHECRE00003158
IHECRE00003265	IHECRE00003158
IHECRE00003266	IHECRE00003237
IHECRE00003267	IHECRE00003158
IHECRE00003268	IHECRE00003150
IHECRE00003269	IHECRE00003150
IHECRE00003270	IHECRE00003237
IHECRE00003271	IHECRE00003150
IHECRE00003272	IHECRE00003150
IHECRE00003273	IHECRE00003237
IHECRE00003274	IHECRE00003158
IHECRE00003275	IHECRE00003158
IHECRE00003276	IHECRE00003158
IHECRE00003277	IHECRE00003150
IHECRE00003278	IHECRE00003237
IHECRE00003279	IHECRE00003237
IHECRE00003280	IHECRE00003150
IHECRE00003281	IHECRE00003237
IHECRE00003282	IHECRE00003150
IHECRE00003283	IHECRE00003158
IHECRE00003284	IHECRE00003158
IHECRE00003285	IHECRE00003150
IHECRE00003286	IHECRE00003158
IHECRE00003287	IHECRE00003150
IHECRE00003288	IHECRE00003237
IHECRE00003289	IHECRE00003237
IHECRE00003290	IHECRE00003237
IHECRE00003291	IHECRE00003237
IHECRE00003292	IHECRE00003237
IHECRE00003293	IHECRE00003150
IHECRE00003294	IHECRE00003237
IHECRE00003295	IHECRE00003237
IHECRE00003296	IHECRE00003158
IHECRE00003297	IHECRE00003150
IHECRE00003298	IHECRE00003158
IHECRE00003299	IHECRE00003150
IHECRE00003300	IHECRE00003237
IHECRE00003301	IHECRE00003158
IHECRE00003302	IHECRE00003237
IHECRE00003303	IHECRE00003237
IHECRE00003304	IHECRE00003150
IHECRE00003305	IHECRE00003150
IHECRE00003306	IHECRE00003237
IHECRE00003307	IHECRE00003158
IHECRE00003308	IHECRE00003237
IHECRE00003309	IHECRE00003158
IHECRE00003310	IHECRE00003237
IHECRE00003311	IHECRE00003237
IHECRE00003312	IHECRE00003150
IHECRE00003313	IHECRE00003150
IHECRE00003314	IHECRE00003150
IHECRE00003315	IHECRE00003150
IHECRE00003316	IHECRE00003150
IHECRE00003317	IHECRE00003150
IHECRE00003318	IHECRE00003158
IHECRE00003319	IHECRE00003150
IHECRE00003320	IHECRE00003158
IHECRE00003321	IHECRE00003150
IHECRE00003322	IHECRE00003158
IHECRE00003323	IHECRE00003237
IHECRE00003324	IHECRE00003150
IHECRE00003325	IHECRE00003158
IHECRE00003327	IHECRE00003237
IHECRE00003328	IHECRE00003150
IHECRE00003329	IHECRE00003158
IHECRE00003330	IHECRE00003150
IHECRE00003331	IHECRE00003237
IHECRE00003332	IHECRE00003150
IHECRE00003333	IHECRE00003158
IHECRE00003334	IHECRE00003150
IHECRE00003335	IHECRE00003150
IHECRE00003336	IHECRE00003158
IHECRE00003337	IHECRE00003237
IHECRE00003338	IHECRE00003150
IHECRE00003339	IHECRE00003237
IHECRE00003340	IHECRE00003158
IHECRE00003341	IHECRE00003158
IHECRE00003342	IHECRE00003158
IHECRE00003343	IHECRE00003150
IHECRE00003344	IHECRE00003150
IHECRE00003345	IHECRE00003237
IHECRE00003346	IHECRE00003237
IHECRE00003347	IHECRE00003150
IHECRE00003348	IHECRE00003150
IHECRE00003349	IHECRE00003237
IHECRE00003350	IHECRE00003150
IHECRE00003351	IHECRE00003150
IHECRE00003352	IHECRE00003150
IHECRE00003353	IHECRE00003150
IHECRE00003354	IHECRE00003237
IHECRE00003356	IHECRE00003158
IHECRE00003357	IHECRE00003158
IHECRE00003358	IHECRE00003237
IHECRE00003359	IHECRE00003150
IHECRE00003360	IHECRE00003237
IHECRE00003361	IHECRE00003158
IHECRE00003362	IHECRE00003237
IHECRE00003363	IHECRE00003237
IHECRE00003364	IHECRE00003150
IHECRE00003365	IHECRE00003237
IHECRE00003366	IHECRE00003237
IHECRE00003367	IHECRE00003150
IHECRE00003368	IHECRE00003158
IHECRE00003369	IHECRE00003150
IHECRE00003370	IHECRE00003158
IHECRE00003371	IHECRE00003150
IHECRE00003372	IHECRE00003158
IHECRE00003373	IHECRE00003158
IHECRE00003374	IHECRE00003158
IHECRE00003375	IHECRE00003237
IHECRE00003376	IHECRE00003237
IHECRE00003377	IHECRE00003158
IHECRE00003378	IHECRE00003150
IHECRE00003379	IHECRE00003237
IHECRE00003380	IHECRE00003237
IHECRE00003381	IHECRE00003158
IHECRE00003382	IHECRE00003158
IHECRE00003383	IHECRE00003150
IHECRE00003384	IHECRE00003237
IHECRE00003385	IHECRE00003237
IHECRE00003386	IHECRE00003150
IHECRE00003387	IHECRE00003158
IHECRE00003388	IHECRE00003150
IHECRE00003389	IHECRE00003237
IHECRE00003390	IHECRE00003158
IHECRE00003391	IHECRE00003158
IHECRE00003392	IHECRE00003158
IHECRE00003393	IHECRE00003150
IHECRE00003394	IHECRE00003237
IHECRE00003395	IHECRE00003237
