## Supplementary Table 12 for "EpiATLAS – a reference for human epigenomic research"

### Sheet: Sheet1
EpiRR
IHECRE00004611.1
IHECRE00004603.2
IHECRE00004612.1
IHECRE00004604.2
IHECRE00004605.1
IHECRE00004606.2
IHECRE00004607.2
IHECRE00004608.1
IHECRE00004609.2
IHECRE00004613.1
IHECRE00004614.1
IHECRE00004615.1
IHECRE00004610.2
IHECRE00004616.1
IHECRE00004617.1
IHECRE00004618.1
IHECRE00004726.1
IHECRE00004727.1
IHECRE00004619.2
IHECRE00004728.1
IHECRE00004729.1
IHECRE00004730.1
IHECRE00004620.2
IHECRE00004731.1
IHECRE00004732.1
IHECRE00004733.1
IHECRE00004621.2
IHECRE00004734.1
